# Not So Mosaic After All? The Core Genomes of IncP-1 Plasmids Evolve Predominantly Through Vertical Transmission

**DOI:** 10.1101/2025.08.13.669769

**Authors:** David Sneddon, Clinton A. Elg, Jack Sullivan, Eva M. Top

## Abstract

Broad-host-range plasmids of the incompatibility group IncP-1 play an important role in bacterial evolution by disseminating genes between diverse bacteria. This includes the notable spread of antibiotic resistance genes to bacterial pathogens that increasingly threaten human health. A better understanding of the evolution of genetic elements like IncP-1 plasmids that underwrite bacterial adaptation is required to counter this threat. Here we examined the evolutionary history of IncP-1 plasmids by utilizing the large increase in published genomes and advancing techniques for lineage-based detection of microbial recombination. We specifically tested whether IncP-1 backbone genes evolve primarily *(1)* through vertical transmission, or *(2)* horizontally through homologous recombination between distinct plasmids. Our key finding is the IncP-1 plasmid backbone evolves predominantly through vertical transmission, which was supported by a nucleotide-level mapping of backbone recombination. We also showed via a phylogeny of 187 IncP-1 plasmids that established subgroup categories are well-supported.

Finally, we examined factors that are potentially associated with IncP-1 subgroup diversification, including a gene related to plasmid-host adaptation and accessory genes like antibiotic and resistance metals. While some IncP-1 subgroups do correlate with certain categories of accessory genes, it remains unknown if these are causes or consequences of subgroup diversification.
