## Supplemental Data S2 for "Not So Mosaic After All? The Core Genomes of IncP-1 Plasmids Evolve Predominantly Through Vertical Transmission"

### Sheet: Sheet1
	gene tree	delta/alpha topology (from sen)
kleE	1	1
korA	2	1
korB	3	2
traF	5	3
traG	6	1
traI	7	1
traJ	8	2
traL	10	1
trbA	12	4
trbB	13	different topology, alpha sister to betas, deltas paraphyletic,
trbC	14	1
trbD	15	1
trbF	16	3
trbG	17	1
trbH	18	1
trbI	19	3
trbJ	20	different topology, alpha is in the middle to beta 1 and 2
trbL	21	3
trfA1	22	1
