## Supplemental Data S5 for "Not So Mosaic After All? The Core Genomes of IncP-1 Plasmids Evolve Predominantly Through Vertical Transmission"

plasmid name	ncbi_id
pB4	AJ431260
pB3	AJ639924
pB8	AJ863570
pKJK5	AM261282
pSN1104_59	AP018709
pKAM339_2	AP024942
pKAM345_1	AP024949
pJP4	AY365053
RK2_RP4	BN000925
pB11	CP002152
pSP21	CP002153
pMAB01	CP003376
pX32_5	CP038640
pNCYU_29_69_3_MCR3	CP042602
p2018S07_013_3_MCR3	CP044383
pCNB	EF079106
pAKD4	GQ983559
pIP1203	HG326189
pAKD1	JN106164
pAKD14	JN106165
pAKD15	JN106166
pAKD16	JN106167
pAKD17	JN106168
pAKD18	JN106169
pAKD25	JN106170
pAKD26	JN106171
pAKD29	JN106172
pAKD31	JN106173
pAKD33	JN106174
pAKD34	JN106175
pHH128	JQ004406
pHH3408	JQ004407
pHH3414	JQ004408
pKS77	JQ004409
pMBUI1	JQ432563
pKS208	JQ432564
pRSB223	JX469828
pB1	JX469829
pG527	JX469830
pKSP212	JX469831
pWEC911	JX469833
pDS3	JX469834
pRWC72a	JX486125
pMBUI8	KC170279
pMLUA1	KC964605
pMLUA3	KC964606
pMLUA4	KC964607
pDTC28	KU238092
pMH0621_02Tc	LC623884
pMHAD031	LC623889
pMNBL056	LC623890
pMNBM077	LC623892
pMNCG080	LC623894
pMNCG082	LC623895
pMNCI060	LC623896
pMNCI062	LC623897
pMNCI063	LC623898
pMNCN061	LC623900
pMNCN064	LC623901
pSM0227_02	LC623902
pSM0227_07	LC623903
pYKAM033	LC623910
pYKAM101	LC623911
pYKAZ004	LC623913
pYKBF005	LC623914
pYKBG006	LC623915
pYKBG036	LC623917
pYKBL037	LC623919
pYKBO007	LC623922
pYKCG107	LC623928
pYKCT011_1	LC623931
pEG1_1	MG879028
pBB55	MH392232
pTK9	MH392233
pTL16	MH392234
pTL21	MH392235
pTL25	MH392236
pTL43	MH392237
pTL52	MH392239
pTL8	MH392240
pTL9	MH392241
pTT11	MH392242
pTT25	MH392243
pALTS27	MN366356
pALTS29	MN366358
pALTS31	MN366359
pALTS32	MN366360
pALTS33	MN366361
pB10	NC_004840
pUO1	NC_005088
pTB11	NC_006352
pJMP134_1	NC_007337
pA1	NC_007353
pTP6	NC_007680
pQKH54	NC_008055
pBS228	NC_008357
pAMMD_1	NC_008385
pBP136	NC_008459
pAOVO02	NC_008766
pA81	NC_014641
pALIDE02	NC_014911
pTB30	NC_016968
pNB2	NC_016978
pBRA100	NC_017908
pLME1	NC_019263
pNB8c	NC_019264
pC1_1	NC_019283
pKV29	NC_019312
p712	NC_019318
pDB1	NC_019320
pYS1	NC_019369
pBHB	NC_021077
pHS102707	NC_023907
pAAA83	NC_024998
p2018_02_02CC	NZ_AP021897
pKAM330_3	NZ_AP023401
pMCB032_2	NZ_CP015373
pPPO9019	NZ_CP017455
pENH91	NZ_CP017760
pLM159_2	NZ_CP018471
pDCY100_2	NZ_CP019238
p2_T1	NZ_CP021650
p14EC001a	NZ_CP024128
pKJK172	NZ_CP028340
pMCR_BE2_5	NZ_CP032987
pEN3600_6	NZ_CP035638
pJMP134_5	NZ_CP038640
pQDFD216_2	NZ_CP053213
pDCNB	NZ_CP053554
pFDAARGOS_790	NZ_CP053984
pSR8	NZ_CP062120
pADPe	NZ_CP062123
pRK1_5	NZ_CP062809
pEM20_18_50_3	NZ_CP063470
pEM10_18_28_2	NZ_CP063478
pEF5_18_41_3	NZ_CP063495
pDCB2	NZ_CP065408
pPH1JI	NZ_CP067036
pR772	NZ_KF743817
pR906	NZ_KF743818
pA22732_IMP	NZ_KJ588780
pEGD_AKN5	NZ_KP289281
pHNFP671	NZ_KP324830
pBS64	NZ_KU356987
pHB44	NZ_KU356988
pMCR_1511	NZ_KX377410
pZJ623	NZ_KX580713
pMCR16_P053	NZ_KY352406
pMCR_WCHEC1622	NZ_KY463452
pVNCEc117	NZ_LC549805
pHKSHmcr1_P2_p1	NZ_MF136778
pMCR3_WCHEC_LL123	NZ_MF489760
pMCR3_WCHEC1943	NZ_MF678351
pHNGDF36_1	NZ_MF978389
pHNGDF1_1	NZ_MF990207
pECSC102	NZ_MG552133
pGDZJ002_1	NZ_MH043623
pGDZJ003_1_MCR_3	NZ_MH043625
pGDZJ004	NZ_MH043626
pICP_4GES	NZ_MH053445
pPaeBURNS1	NZ_MN386974
pUZ8002	NZ_MN602278
pPN143	NZ_MT449718
pPN150	NZ_MT449719
pHNEP124	NZ_MT667260
pNXM63_IMP	NZ_MW150990
pTE_C_2	NZ_MW574937
pTE_C_3	NZ_MW574938
pTE_C_4	NZ_MW574939
pTE_T100_2	NZ_MW574941
pTE_T100_4	NZ_MW574943
pWE_C_2	NZ_MW574946
pDCA_1	NZ_MW679657
pADP_1	U66917
pHP_42	CP001979
pJAM7	CP003381
pMCBF1	AY950444
pMCBF6	EF107516
p7ME01	P006601
pTL50	MH392238
pDS1	KC170283
pCFSA664_2	CP033354
pTT60	MH392246
pSFS12	KM655308
pSFS52	KM655310
pSFS26	KM655309
R751	NC_001735
