## Supplemental Data S8 for "Not So Mosaic After All? The Core Genomes of IncP-1 Plasmids Evolve Predominantly Through Vertical Transmission"

### Sheet: Sheet1
Start	End	DonorLineage	RecipientStrain	log(BF)	StrainName
2171	2173	delta	1	6.1	pKS208
2174	2191	epsilon-I	1	3.2	pKS208
2192	2233	iota	1	7.1	pKS208
2235	2241	eta	1	4.6	pKS208
3993	4001	alpha	1	1.2	pKS208
4002	4019	epsilon-I	1	3.2	pKS208
4153	4160	iota	1	1.7	pKS208
4161	4163	beta-I	1	0.2	pKS208
4190	4205	external	1	13.5	pKS208
4206	4242	epsilon-II	1	3.9	pKS208
4243	4268	external	1	1	pKS208
4269	4285	beta-II	1	0.4	pKS208
4286	4291	rho	1	0.7	pKS208
5707	5720	iota	1	1.2	pKS208
5721	5778	beta-I	1	3.3	pKS208
5779	5826	epsilon-II	1	1.6	pKS208
6966	6977	beta-II	1	11.4	pKS208
6978	6981	lambda	1	1.7	pKS208
6982	7006	external	1	17.1	pKS208
7380	7406	lambda	1	3.6	pKS208
7407	7429	beta-II	1	4.9	pKS208
7430	7440	epsilon-I	1	0.6	pKS208
7441	7453	external	1	10.5	pKS208
7454	7481	theta	1	8.5	pKS208
7482	7498	epsilon-II	1	1.8	pKS208
7499	7514	eta	1	6	pKS208
7515	7549	alpha	1	6	pKS208
7551	7571	epsilon-I	1	0.8	pKS208
7572	7587	zeta	1	2.2	pKS208
7588	7590	alpha	1	0.2	pKS208
7591	7596	delta	1	0.7	pKS208
7597	7603	epsilon-I	1	0.3	pKS208
7604	7645	beta-I	1	0.5	pKS208
7686	7700	lambda	1	0.9	pKS208
7831	7843	alpha	1	1.5	pKS208
7918	7972	theta	1	11.2	pKS208
8328	8328	beta-II	1	1.8	pKS208
8329	8329	delta	1	1.8	pKS208
8330	8335	beta-I	1	2.8	pKS208
8336	8384	iota	1	6.6	pKS208
8385	8407	beta-II	1	0.4	pKS208
8694	8714	beta-I	1	12.3	pKS208
9772	9818	beta-I	1	7.2	pKS208
9819	9896	epsilon-II	1	22.7	pKS208
10454	10485	theta	1	5.3	pKS208
10486	10496	iota	1	2.3	pKS208
10506	10521	delta	1	0.6	pKS208
10530	10535	lambda	1	5.5	pKS208
10838	10847	eta	1	13.8	pKS208
10848	10877	lambda	1	11.7	pKS208
10878	10895	theta	1	11.9	pKS208
11445	11459	iota	1	2.5	pKS208
11460	11482	eta	1	1.7	pKS208
11483	11500	theta	1	1.5	pKS208
11501	11506	alpha	1	2.8	pKS208
12882	12896	lambda	1	8.9	pKS208
12897	12909	theta	1	0	pKS208
12910	12921	iota	1	0.3	pKS208
12922	12923	eta	1	0.8	pKS208
13519	13526	epsilon-I	1	6.5	pKS208
13527	13566	theta	1	19.6	pKS208
13573	13585	kappa	1	1.5	pKS208
13586	13588	delta	1	0.2	pKS208
13589	13594	kappa	1	0.7	pKS208
13595	13609	delta	1	0.9	pKS208
13610	13631	kappa	1	19.6	pKS208
13632	13659	zeta	1	15.1	pKS208
14272	14275	iota	1	1.7	pKS208
14276	14293	beta-I	1	3.2	pKS208
14294	14305	epsilon-II	1	1.9	pKS208
14306	14315	rho	1	4.9	pKS208
14316	14328	external	1	10.5	pKS208
14962	14978	kappa	1	12.7	pKS208
14979	14985	lambda	1	0.3	pKS208
15747	15772	lambda	1	7.4	pKS208
15773	15797	iota	1	4.2	pKS208
15804	15808	external	1	6.6	pKS208
15818	15840	theta	1	3.2	pKS208
15841	15858	iota	1	3.2	pKS208
16401	16417	delta	1	10	pKS208
16423	16448	iota	1	9.4	pKS208
16449	16453	delta	1	6.6	pKS208
16454	16504	external	1	4.7	pKS208
16505	16526	epsilon-II	1	0.6	pKS208
16527	16544	eta	1	0.2	pKS208
16566	16578	eta	1	1.5	pKS208
16581	16587	iota	1	2.2	pKS208
17006	17014	zeta	1	5.6	pKS208
17015	17046	delta	1	1	pKS208
17063	17074	iota	1	0.3	pKS208
17403	17427	epsilon-II	1	2.6	pKS208
17442	17461	lambda	1	1	pKS208
17803	17814	delta	1	3.8	pKS208
18184	18200	eta	1	7.7	pKS208
18214	18215	lambda	1	0.8	pKS208
18216	18221	zeta	1	0.7	pKS208
18222	18247	alpha	1	1	pKS208
18248	18249	lambda	1	0.8	pKS208
18254	18258	kappa	1	1.1	pKS208
18259	18266	iota	1	3.8	pKS208
18267	18273	beta-I	1	7.5	pKS208
18274	18315	lambda	1	7.1	pKS208
18316	18330	beta-I	1	4.4	pKS208
18331	18375	beta-II	1	0.1	pKS208
18376	18411	lambda	1	0.4	pKS208
18412	18426	iota	1	2.5	pKS208
18441	18446	kappa	1	5.5	pKS208
18447	18449	rho	1	6.1	pKS208
18462	18500	delta	1	9.8	pKS208
18501	18523	lambda	1	8.8	pKS208
18524	18531	beta-II	1	3.8	pKS208
18569	18601	external	1	6.6	pKS208
18602	18640	beta-I	1	11.7	pKS208
18641	18654	external	1	7.1	pKS208
18655	18656	kappa	1	0.8	pKS208
18657	18730	iota	1	12	pKS208
18731	18731	zeta	1	1.8	pKS208
18734	18757	epsilon-II	1	2.9	pKS208
18865	18872	external	1	3.8	pKS208
18873	18885	theta	1	13.5	pKS208
18886	18943	beta-II	1	5.9	pKS208
18944	18965	theta	1	7.2	pKS208
19339	19402	lambda	1	7.2	pKS208
19411	19416	epsilon-I	1	0.7	pKS208
19417	19427	delta	1	12.5	pKS208
19428	19439	rho	1	0.3	pKS208
19440	19445	iota	1	0.7	pKS208
19446	19484	external	1	30.4	pKS208
21098	21109	iota	1	3.8	pKS208
21110	21153	alpha	1	21.9	pKS208
21161	21165	rho	1	3.5	pKS208
21166	21222	external	1	17.7	pKS208
21223	21243	rho	1	9.9	pKS208
21244	21259	kappa	1	3.9	pKS208
21260	21297	lambda	1	3.6	pKS208
21298	21328	delta	1	5.6	pKS208
21329	21329	zeta	1	1.8	pKS208
21330	21332	delta	1	6.1	pKS208
21333	21350	lambda	1	3.2	pKS208
21351	21388	iota	1	25.8	pKS208
21389	21418	theta	1	13.9	pKS208
21419	21482	external	1	3.4	pKS208
21483	21570	kappa	1	0.3	pKS208
21571	21618	beta-II	1	6.9	pKS208
21619	21637	external	1	2.8	pKS208
21638	21650	alpha	1	0	pKS208
21655	21672	theta	1	7.1	pKS208
21673	21674	lambda	1	0.8	pKS208
21675	21678	rho	1	4.5	pKS208
21679	21680	lambda	1	0.8	pKS208
21730	21760	kappa	1	9.2	pKS208
21761	21778	beta-I	1	9.4	pKS208
21779	21798	external	1	1	pKS208
21799	21803	rho	1	1.1	pKS208
21824	21849	beta-II	1	7.4	pKS208
21850	21895	external	1	16.6	pKS208
21901	21921	kappa	1	7.7	pKS208
21922	21940	theta	1	1.3	pKS208
21941	21948	eta	1	9.5	pKS208
21949	22131	external	1	85	pKS208
22132	22158	alpha	1	3.6	pKS208
22159	22161	kappa	1	2.6	pKS208
22571	22575	beta-II	1	1.1	pKS208
22576	22581	eta	1	0.7	pKS208
22582	22587	theta	1	0.7	pKS208
22588	22606	eta	1	1.3	pKS208
22615	22635	beta-II	1	3.8	pKS208
24080	24091	iota	1	6	pKS208
24117	24119	theta	1	6.1	pKS208
24120	24129	lambda	1	4.9	pKS208
24130	24149	kappa	1	2.5	pKS208
24258	24278	external	1	14.9	pKS208
24279	24288	beta-I	1	4.9	pKS208
24300	24304	lambda	1	3.5	pKS208
24305	24334	iota	1	2.8	pKS208
24335	24395	alpha	1	14.4	pKS208
24396	24402	kappa	1	4.6	pKS208
24403	24420	lambda	1	14.6	pKS208
1329	1362	external	5	7.1	pYKBG036
1363	1372	zeta	5	1.1	pYKBG036
1373	1460	delta	5	7.4	pYKBG036
8348	8388	alpha	5	5.1	pYKBG036
8389	8479	eta	5	13.8	pYKBG036
8480	8566	epsilon-II	5	31.2	pYKBG036
8567	8596	delta	5	12.7	pYKBG036
8597	8601	kappa	5	1.3	pYKBG036
8602	8623	iota	5	7.9	pYKBG036
8624	8650	rho	5	12	pYKBG036
8651	8708	external	5	32.3	pYKBG036
8709	8715	eta	5	4.9	pYKBG036
8716	8717	theta	5	0.9	pYKBG036
8718	8758	epsilon-II	5	6.6	pYKBG036
8759	8765	external	5	4.9	pYKBG036
8778	8844	eta	5	9.2	pYKBG036
8845	8864	kappa	5	2.9	pYKBG036
8865	8943	external	5	18.9	pYKBG036
8944	8959	kappa	5	17.5	pYKBG036
8960	9302	eta	5	0.7	pYKBG036
9303	9537	epsilon-II	5	4.5	pYKBG036
9538	9661	rho	5	61.2	pYKBG036
9666	9703	iota	5	1.6	pYKBG036
9704	9741	theta	5	0.5	pYKBG036
9742	9776	external	5	8.5	pYKBG036
9777	9788	iota	5	4.2	pYKBG036
9789	9795	external	5	0.4	pYKBG036
9809	9827	gamma	5	12	pYKBG036
9828	9835	theta	5	6.9	pYKBG036
9836	9858	eta	5	17.1	pYKBG036
9859	9861	theta	5	0.2	pYKBG036
9862	9865	beta-I	5	8.7	pYKBG036
9866	9874	epsilon-I	5	3.5	pYKBG036
9955	10050	iota	5	3	pYKBG036
10269	10368	eta	5	3.3	pYKBG036
18288	18291	gamma	5	1.9	pYKBG036
18292	18299	alpha	5	1.9	pYKBG036
18300	18313	iota	5	1.5	pYKBG036
18335	18375	iota	5	0	pYKBG036
18376	18434	gamma	5	0.6	pYKBG036
20580	20696	rho	5	37	pYKBG036
9932	10011	external	6	1	pYKAM101
10075	10109	external	6	1.7	pYKAM101
10110	10116	beta-I	6	2.8	pYKAM101
10121	10208	gamma	6	29	pYKAM101
10411	10421	iota	6	5.4	pYKAM101
18431	18445	kappa	6	13.6	pYKAM101
1	1640	eta	8	71.6	pCFSA664_2
2293	2319	zeta	8	8.1	pCFSA664_2
5226	5267	eta	8	6.7	pCFSA664_2
5360	5441	eta	8	19.4	pCFSA664_2
5647	5687	eta	8	4.9	pCFSA664_2
5779	5805	eta	8	8.1	pCFSA664_2
6398	6457	external	8	13.5	pCFSA664_2
6692	6744	eta	8	22.7	pCFSA664_2
7067	7093	lambda	8	10.6	pCFSA664_2
7174	7208	eta	8	13.1	pCFSA664_2
7901	7911	eta	8	9	pCFSA664_2
8293	8314	eta	8	4.7	pCFSA664_2
8769	8799	eta	8	11.8	pCFSA664_2
11543	11961	eta	8	66.4	pCFSA664_2
16380	16395	eta	8	6.6	pCFSA664_2
16991	17046	eta	8	14.4	pCFSA664_2
17175	17218	eta	8	4.3	pCFSA664_2
17279	17305	eta	8	5.7	pCFSA664_2
17832	17954	eta	8	17.7	pCFSA664_2
18047	18523	eta	8	137.2	pCFSA664_2
21138	21467	eta	8	133.3	pCFSA664_2
24124	24248	eta	8	21.2	pCFSA664_2
1	876	external	9	23.8	pMNCG080
877	886	zeta	9	3.1	pMNCG080
887	1015	eta	9	54.3	pMNCG080
1016	1046	theta	9	4	pMNCG080
1047	1665	external	9	348.1	pMNCG080
8586	8609	eta	9	13.4	pMNCG080
15936	15978	external	9	19	pMNCG080
1	1560	eta	10	75.6	pMNCG082
1561	1665	external	10	61.1	pMNCG082
8586	8609	eta	10	13.4	pMNCG082
8976	9915	external	12	53	pHS102707
9921	9975	delta	12	25.1	pHS102707
9976	10455	external	12	267.1	pHS102707
2157	3147	beta-I	13	487.7	pEM20_18_50_3
2322	2912	epsilon-I	40	478.9	pSM0227_02
2913	3015	iota	40	106.7	pSM0227_02
8318	8363	epsilon-II	53	7.7	pJAM7
18239	18255	kappa	55	8.8	p7ME01
18256	18273	rho	55	2.2	p7ME01
18274	18308	eta	55	9.3	p7ME01
18309	18324	rho	55	7	p7ME01
18451	18453	gamma	55	6.5	p7ME01
18457	18461	zeta	55	1.4	p7ME01
18462	18495	kappa	55	7.7	p7ME01
18496	18515	eta	55	17.5	p7ME01
21103	21163	external	55	39.8	p7ME01
1	270	epsilon-I	59	3.5	pYKCG107
10524	10571	beta-I	59	0.2	pYKCG107
15293	15456	zeta	59	0.4	pYKCG107
1	270	epsilon-I	60	3.9	pYKBL037
9897	9907	beta-II	60	11.7	pYKBL037
15293	15446	zeta	60	0.4	pYKBL037
1	800	epsilon-I	61	184.9	pTL50
1683	2087	epsilon-I	61	125.3	pTL50
21653	22064	beta-II	61	94.6	pTL50
22065	22267	epsilon-I	61	35.1	pTL50
1	1572	beta-I	62	607.9	pTE_T100_2
8210	8630	beta-I	62	321	pTE_T100_2
8631	8683	iota	62	88.5	pTE_T100_2
8684	9056	beta-I	62	216.2	pTE_T100_2
1793	2358	beta-I	86	58.1	pAOVO02
2359	2379	epsilon-II	86	4.4	pAOVO02
2380	2383	epsilon-I	86	0.5	pAOVO02
2384	2500	delta	86	32.4	pAOVO02
2501	2506	epsilon-I	86	5.3	pAOVO02
2532	2756	delta	86	90.8	pAOVO02
2757	2858	beta-I	86	0.5	pAOVO02
2859	2876	epsilon-II	86	5.3	pAOVO02
2877	2968	zeta	86	34.9	pAOVO02
2969	3085	epsilon-II	86	39.2	pAOVO02
3086	3086	iota	86	2.7	pAOVO02
3138	8627	beta-I	86	340.3	pAOVO02
8628	8680	iota	86	34.2	pAOVO02
8681	11961	beta-I	86	95.3	pAOVO02
13397	13538	epsilon-II	86	28.8	pAOVO02
13539	13553	epsilon-I	86	9.2	pAOVO02
1027	1092	beta-I	87	5.2	pYKAM033
1093	1148	alpha	87	2.3	pYKAM033
1149	1205	delta	87	10.4	pYKAM033
1206	1309	zeta	87	11.9	pYKAM033
3580	3648	external	87	9.7	pYKAM033
6699	6706	epsilon-II	87	3.5	pYKAM033
6963	7060	iota	87	1.6	pYKAM033
7061	7070	gamma	87	2.6	pYKAM033
7071	7105	beta-I	87	5.9	pYKAM033
7163	7211	iota	87	3.2	pYKAM033
7362	7402	iota	87	2.9	pYKAM033
7558	7648	gamma	87	12.5	pYKAM033
8267	8273	iota	87	7.1	pYKAM033
8274	8275	epsilon-II	87	1.4	pYKAM033
8277	8305	lambda	87	14.8	pYKAM033
8306	8318	epsilon-II	87	1.6	pYKAM033
8319	8324	zeta	87	4.7	pYKAM033
8325	8330	beta-I	87	4.7	pYKAM033
8556	8605	epsilon-II	87	3.1	pYKAM033
8606	8734	zeta	87	24.6	pYKAM033
8767	8859	beta-I	87	13.8	pYKAM033
8860	8916	delta	87	3.6	pYKAM033
8917	9195	external	87	33.3	pYKAM033
9196	9496	iota	87	7.2	pYKAM033
9497	9612	epsilon-I	87	0.2	pYKAM033
9692	9748	theta	87	6.8	pYKAM033
9749	9790	external	87	14.6	pYKAM033
9791	9792	epsilon-II	87	1.4	pYKAM033
9806	9833	zeta	87	33.9	pYKAM033
9834	9863	epsilon-I	87	25.7	pYKAM033
9864	9919	delta	87	12.6	pYKAM033
9920	9930	alpha	87	4.7	pYKAM033
9932	10169	epsilon-I	87	71.4	pYKAM033
10173	10205	theta	87	2.7	pYKAM033
10206	10234	epsilon-I	87	3.5	pYKAM033
10235	10327	external	87	51.7	pYKAM033
10328	10342	epsilon-II	87	1.1	pYKAM033
10343	10376	zeta	87	12.7	pYKAM033
10377	10395	iota	87	0.3	pYKAM033
10396	10421	external	87	28.7	pYKAM033
10455	10460	iota	87	1.8	pYKAM033
10461	10480	epsilon-II	87	3.8	pYKAM033
10481	10521	external	87	14.9	pYKAM033
10570	10607	iota	87	16.1	pYKAM033
10759	10787	iota	87	1.8	pYKAM033
10886	10980	lambda	87	5.6	pYKAM033
11046	11142	delta	87	18.5	pYKAM033
11143	11305	lambda	87	38	pYKAM033
11306	11312	epsilon-II	87	1.4	pYKAM033
11357	11394	epsilon-II	87	18.6	pYKAM033
11395	11441	external	87	10.9	pYKAM033
11442	11565	delta	87	10.4	pYKAM033
11661	11917	iota	87	1.5	pYKAM033
11918	11928	epsilon-II	87	4.7	pYKAM033
16423	16451	iota	87	7.5	pYKAM033
17566	17577	kappa	87	6.9	pYKAM033
22897	22959	iota	87	5.7	pYKAM033
8241	8270	epsilon-II	88	9.8	pB4
8271	8305	lambda	88	29.4	pB4
8306	8343	beta-I	88	3.7	pB4
8344	8381	zeta	88	2.1	pB4
8382	8456	iota	88	7.4	pB4
23341	23479	iota	88	9.2	pB4
8440	8461	zeta	90	5.7	pRSB223
23341	23479	iota	90	9.6	pRSB223
8241	8270	epsilon-II	91	10.2	pB1
8271	8305	lambda	91	30.1	pB1
8306	8343	beta-I	91	4	pB1
8344	8381	zeta	91	2.3	pB1
8382	8456	iota	91	7.9	pB1
8414	8471	beta-I	93	10.9	pTL8
18233	18324	iota	93	51.6	pTL8
18427	18490	theta	93	40.1	pTL8
18491	18534	external	93	27.6	pTL8
18535	18560	zeta	93	6.7	pTL8
8414	8471	beta-I	94	10.9	pYS1
18233	18324	iota	94	51.6	pYS1
18427	18490	theta	94	40.1	pYS1
18491	18535	external	94	29.9	pYS1
18536	18558	zeta	94	3.3	pYS1
8414	8471	beta-I	95	10.9	pYKBG006
18233	18324	iota	95	51.6	pYKBG006
18427	18490	theta	95	40.1	pYKBG006
18491	18535	external	95	29.9	pYKBG006
18536	18558	zeta	95	3.3	pYKBG006
1	3223	beta-I	96	58.6	pNB2
18029	18176	beta-I	96	16.8	pNB2
21047	23479	beta-I	96	106	pNB2
1	267	eta	109	0.1	pBP136
8399	8461	alpha	109	22.1	pBP136
8462	8513	beta-II	109	5.2	pBP136
8514	8520	alpha	109	6	pBP136
8521	8669	epsilon-II	109	60.6	pBP136
8670	8729	beta-II	109	17.6	pBP136
8730	8749	alpha	109	19.8	pBP136
8750	8825	beta-II	109	53	pBP136
16540	16550	gamma	109	7.3	pBP136
16551	16574	lambda	109	3.3	pBP136
16575	16607	kappa	109	11.4	pBP136
18019	18061	epsilon-II	109	16.7	pBP136
18062	18154	zeta	109	43.8	pBP136
18155	18258	beta-II	109	18.5	pBP136
18259	18342	external	109	59.2	pBP136
18343	18451	beta-II	109	15.5	pBP136
18452	18551	external	109	120.1	pBP136
18552	18685	iota	109	24.5	pBP136
19362	19417	iota	109	11.1	pBP136
21386	21441	beta-II	109	13.5	pBP136
22504	22514	theta	109	10.8	pBP136
22615	22675	beta-II	109	8	pBP136
22933	23104	beta-II	109	4.4	pBP136
23184	23265	beta-II	109	2.1	pBP136
23641	23710	epsilon-II	109	8.8	pBP136
24080	24144	external	109	21.6	pBP136
24158	24217	delta	109	17.6	pBP136
24218	24271	iota	109	24.7	pBP136
24317	24327	epsilon-II	109	18.7	pBP136
24364	24411	epsilon-I	109	20.8	pBP136
24412	24442	beta-II	109	0.3	pBP136
24443	24468	delta	109	10.7	pBP136
8602	8618	alpha	110	7.5	pLM159_2
8626	8682	iota	110	40.4	pLM159_2
8730	8760	epsilon-II	110	17.1	pLM159_2
8774	8777	epsilon-II	110	0.8	pLM159_2
8778	8808	beta-II	110	20.2	pLM159_2
8602	8618	alpha	111	7.5	pTL43
8626	8682	iota	111	40.4	pTL43
8730	8760	epsilon-II	111	17.1	pTL43
8774	8777	epsilon-II	111	0.8	pTL43
8778	8808	beta-II	111	20.1	pTL43
8602	8618	alpha	112	7.6	pWE_C_2
8626	8682	iota	112	40.6	pWE_C_2
8730	8760	epsilon-II	112	17.2	pWE_C_2
8774	8777	epsilon-II	112	0.9	pWE_C_2
8778	8808	beta-II	112	20.3	pWE_C_2
8602	8618	alpha	113	7.6	pTE_C_4
8626	8682	iota	113	40.6	pTE_C_4
8730	8760	epsilon-II	113	17.2	pTE_C_4
8774	8777	epsilon-II	113	0.9	pTE_C_4
8778	8808	beta-II	113	20.3	pTE_C_4
2156	2295	beta-II	114	41.2	pIP1203
2327	2364	beta-II	114	15.1	pIP1203
2365	2383	epsilon-II	114	7	pIP1203
2384	2398	zeta	114	5.5	pIP1203
2401	2456	beta-II	114	18.2	pIP1203
2457	2492	iota	114	13	pIP1203
2493	2582	beta-II	114	22.9	pIP1203
2583	2756	delta	114	108.3	pIP1203
2792	2808	epsilon-II	114	7.7	pIP1203
2859	2876	epsilon-II	114	10.4	pIP1203
2877	2961	iota	114	48.7	pIP1203
2962	3069	epsilon-II	114	67.2	pIP1203
3070	3304	beta-II	114	39.7	pIP1203
8602	8618	alpha	114	7.7	pIP1203
8619	8626	theta	114	5.3	pIP1203
8627	8682	iota	114	38.6	pIP1203
8730	8739	iota	114	1.6	pIP1203
8740	8742	epsilon-II	114	10.1	pIP1203
8744	8755	epsilon-II	114	3.7	pIP1203
8756	8760	iota	114	3.6	pIP1203
8775	8808	beta-II	114	19.4	pIP1203
1905	1924	zeta	115	9.7	pSM0227_07
8602	8618	alpha	115	7.8	pSM0227_07
8619	8682	iota	115	41.8	pSM0227_07
8730	8812	epsilon-II	115	35.2	pSM0227_07
1905	1924	zeta	116	9.7	pSN1104_59
8602	8618	alpha	116	7.8	pSN1104_59
8619	8682	iota	116	41.9	pSN1104_59
8730	8810	epsilon-II	116	35.9	pSN1104_59
2157	2162	theta	117	6.4	pALTS29
2170	2211	epsilon-I	117	0.6	pALTS29
2212	2319	beta-II	117	37.5	pALTS29
2320	2353	delta	117	15.9	pALTS29
2354	2372	beta-II	117	6.8	pALTS29
2373	2562	delta	117	62.4	pALTS29
2583	2756	delta	117	108.4	pALTS29
2792	2808	epsilon-II	117	7.5	pALTS29
2859	2876	epsilon-II	117	10.1	pALTS29
2877	2964	iota	117	46.2	pALTS29
2965	3070	epsilon-II	117	63.1	pALTS29
3071	3304	beta-II	117	40.2	pALTS29
2154	2162	theta	118	4.7	pB3
2170	2211	epsilon-I	118	0.6	pB3
2212	2319	beta-II	118	37.5	pB3
2320	2353	delta	118	15.9	pB3
2354	2372	beta-II	118	6.8	pB3
2373	2562	delta	118	62.4	pB3
2583	2756	delta	118	108.4	pB3
2792	2808	epsilon-II	118	7.5	pB3
2859	2876	epsilon-II	118	10.1	pB3
2877	2964	iota	118	46.2	pB3
2965	3070	epsilon-II	118	63.1	pB3
3071	3304	beta-II	118	40.2	pB3
8087	8104	epsilon-II	119	2.2	pAKD1
8602	8618	alpha	119	7.9	pAKD1
8619	8683	iota	119	41.7	pAKD1
8729	8813	epsilon-II	119	29.5	pAKD1
2154	2162	theta	120	4.8	pRWC72a
2170	2211	epsilon-I	120	0.7	pRWC72a
2212	2319	beta-II	120	38.4	pRWC72a
2320	2353	delta	120	16.3	pRWC72a
2354	2372	beta-II	120	7	pRWC72a
2373	2562	delta	120	64	pRWC72a
2583	2756	delta	120	110.6	pRWC72a
2792	2808	epsilon-II	120	7.7	pRWC72a
2859	2876	epsilon-II	120	10.3	pRWC72a
2877	2964	iota	120	47.2	pRWC72a
2965	3070	epsilon-II	120	64.5	pRWC72a
3071	3304	beta-II	120	41.5	pRWC72a
14050	14927	external	140	34	pMNCI062
1	1609	alpha	141	43.5	pMNCI060
21546	24277	beta-II	154	190.4	pTK9
23604	23637	beta-II	158	1.8	pKSP212
24061	24468	beta-II	158	18.3	pKSP212
23601	24468	beta-II	159	29.5	pMAB01
23603	23896	beta-II	160	20.8	pYKCT011_1
23601	24468	beta-II	161	29.8	pSR8
23601	24468	beta-II	162	29.5	pR906
23601	24468	beta-II	163	29.5	pJMP134_1
23601	24468	beta-II	164	29.6	pDCB2
23601	24468	beta-II	165	29.5	pX32_5
23603	24468	beta-II	166	29.7	pBB55
23601	23896	beta-II	167	20.6	pAKD18
24067	24468	beta-II	167	18.5	pAKD18
23601	23896	beta-II	168	20.7	pAKD33
24067	24468	beta-II	168	18.5	pAKD33
23601	24468	beta-II	169	29.5	pBRA100
23601	24468	beta-II	170	29.5	pDS3
23601	23896	beta-II	171	20.7	pAKD31
24067	24468	beta-II	171	18.5	pAKD31
23601	24468	beta-II	172	29.6	pTL16
23601	23896	beta-II	173	20.7	pAKD15
24067	24468	beta-II	173	18.5	pAKD15
23603	24468	beta-II	174	29.7	pTL25
23601	24468	beta-II	175	29.5	pR772
23601	24468	beta-II	176	29.5	pBHB
23601	24468	beta-II	177	29.5	pTL21
23601	24468	beta-II	178	29.5	pAKD14
23601	24468	beta-II	179	29.5	pB10
23601	24468	beta-II	180	29.5	pMCB032_2
23601	24468	beta-II	181	29.5	pDB1
23601	24468	beta-II	182	29.5	pTT11
23601	23896	beta-II	183	20.7	pAKD17
24067	24468	beta-II	183	18.5	pAKD17
23601	24468	beta-II	184	29.5	pTL52
23601	23896	beta-II	185	20.7	pJP4
24067	24468	beta-II	185	18.5	pJP4
23601	24468	beta-II	186	29.5	pJMP134_5
23601	23896	beta-II	187	20.6	pAKD29
24067	24468	beta-II	187	18.5	pAKD29

### Sheet: Sheet2
Start	End	Size	DonorLineage	log(BF)	StrainName	subgroup	Removed: everything under log(BF) 10, anything under 60 bp,pCFSA664_2 because it was all matched to eta, pKS208 because it had many small regions (probably gamma lacks enough to diversity for a good HMM state),
21103	21163	60	external	39.8	p7ME01	theta
24080	24144	64	external	21.6	pBP136	beta-1
18233	18324	91	iota	51.6	pYKBG006	beta-2
2913	3015	102	iota	106.7	pSM0227_02	delta
1206	1309	103	zeta	11.9	pYKAM033	beta-2
20580	20696	116	rho	37	pYKBG036	lamda
9538	9661	123	rho	61.2	pYKBG036	lamda
18029	18176	147	beta-I	16.8	pNB2	beta-2
8619	8810	191	multiple	41.9	pSN1104_59	beta-1
8619	8812	193	multiple	41.8	pSM0227_07	beta-1
22065	22267	202	epsilon-I	35.1	pTL50	epsilon-2
18233	18490	257	multiple	40.1	pTL8	beta-2
18233	18490	257	theta	40.1	pYKBG006	beta-2
18233	18490	257	multiple	40.1	pYS1	beta-2
23603	23896	293	beta-II	20.8	pYKCT011_1	beta-1
23601	23896	295	beta-II	20.7	pAKD15	beta-1
23601	23896	295	beta-II	20.7	pAKD17	beta-1
23601	23896	295	beta-II	20.6	pAKD18	beta-1
23601	23896	295	beta-II	20.6	pAKD29	beta-1
23601	23896	295	beta-II	20.7	pAKD31	beta-1
23601	23896	295	beta-II	20.7	pAKD33	beta-1
24067	24468	401	beta-II	18.5	pAKD15	beta-1
24067	24468	401	beta-II	18.5	pAKD17	beta-1
24067	24468	401	beta-II	18.5	pAKD18	beta-1
24067	24468	401	beta-II	18.5	pAKD29	beta-1
24067	24468	401	beta-II	18.5	pAKD31	beta-1
24067	24468	401	beta-II	18.5	pAKD33	beta-1
1683	2087	404	epsilon-I	125.3	pTL50	epsilon-2
24061	24468	407	beta-II	18.3	pKSP212	beta-1
21653	22064	411	beta-II	94.6	pTL50	epsilon-2
8399	8825	426	multiple	22.1	pBP136	beta-1
8479	8943	464	multiple	18.9	pYKBG036	lamda
2322	2912	590	epsilon-I	478.9	pSM0227_02	delta
18062	18685	623	multiple	43.8	pBP136	beta-1
1	800	799	epsilon-I	184.9	pTL50	epsilon-2
8210	9056	846	beta-I	321	pTE_T100_2	epsilon-2
23603	24468	865	beta-II	29.7	pBB55	beta-1
23603	24468	865	beta-II	29.7	pTL25	beta-1
23601	24468	867	beta-II	29.5	pAKD14	beta-1
23601	24468	867	beta-II	29.5	pB10	beta-1
23601	24468	867	beta-II	29.5	pBHB	beta-1
23601	24468	867	beta-II	29.5	pBRA100	beta-1
23601	24468	867	beta-II	29.5	pDB1	beta-1
23601	24468	867	beta-II	29.6	pDCB2	beta-1
23601	24468	867	beta-II	29.5	pDS3	beta-1
23601	24468	867	beta-II	29.5	pJMP134_1	beta-1
23601	24468	867	beta-II	29.5	pJMP134_5	beta-1
23601	24468	867	beta-II	20.7	pJP4	beta-1
23601	24468	867	beta-II	29.5	pMAB01	beta-1
23601	24468	867	beta-II	29.5	pMCB032_2	beta-1
23601	24468	867	beta-II	29.5	pR772	beta-1
23601	24468	867	beta-II	29.5	pR906	beta-1
23601	24468	867	beta-II	29.8	pSR8	beta-1
23601	24468	867	beta-II	29.6	pTL16	beta-1
23601	24468	867	beta-II	29.5	pTL21	beta-1
23601	24468	867	beta-II	29.5	pTL52	beta-1
23601	24468	867	beta-II	29.5	pTT11	beta-1
23601	24468	867	beta-II	29.5	pX32_5	beta-1
14050	14927	877	external	34	pMNCI062	beta-1
2157	3147	990	beta-I	487.7	pEM20_18_50_3	rho
2212	3304	1092	multiple	37.5	pB3	beta-1
2212	3304	1092	multiple	38.4	pRWC72a	beta-1
2156	3304	1148	multiple	41.2	pIP1203	beta-1
8976	10455	1479	external	267.1	pHS102707	rho
1	1572	1571	beta-I	607.9	pTE_T100_2	epsilon-2
1	1609	1608	alpha	43.5	pMNCI060	beta-1
1	1665	1664	eta	23.8	pMNCG080	rho
1	1665	1664	eta	75.6	pMNCG082	rho
21047	23479	2432	beta-I	106	pNB2	beta-2
21546	24277	2731	beta-II	190.4	pTK9	beta-1
8606	11565	2959	multiple	24.6	pYKAM033	beta-2
1	3223	3222	beta-I	58.6	pNB2	beta-2
1793	11961	10168	multiple	58.1	pAOVO02	beta-2
		65369
		0.0142867
